# Investigating the unique ability of *Trichodesmium* to fix carbon and nitrogen simultaneously using MiMoSA

**DOI:** 10.1101/2022.10.14.512281

**Authors:** Joseph J. Gardner, Bri-Mathias S. Hodge, Nanette R. Boyle

## Abstract

The open ocean is an extremely competitive environment, partially due to the dearth of nutrients. *Trichodesmium erythraeum*, a marine diazotrophic cyanobacterium, is a keystone species in the ocean due to its ability to fix nitrogen and leak 30-50% into the surrounding environment, providing a valuable source of a necessary macronutrient to other species. While there are other diazotrophic cyanobacteria that play an important role in the marine nitrogen cycle, *Trichodesmium* is unique in its ability to fix both carbon and nitrogen simultaneously during the day without the use of specialized cells called heterocysts to protect nitrogenase from oxygen. Here, we use the advanced modeling framework called <u>M</u>ultiscale <u>M</u>ulti<u>o</u>bjective <u>S</u>ystems <u>A</u>nalysis (MiMoSA) to investigate how *Trichodesmium erythraeum* can reduce dimolecular nitrogen to ammonium in the presence of oxygen. Our simulations indicate that nitrogenase inhibition is best modeled as Michealis Menten competitive inhibition and that cells along the filament maintain microaerobia using high flux through Mehler’s reactions in order to protect nitrogenase from oxygen. We also examined the effect of location on metabolic flux and found that cells at the end of filaments operate in distinctly different metabolic modes than internal cells despite both operating in a photoautotrophic mode. These results give us important insight into how this species is able to operate photosynthesis and nitrogen fixation simultaneously, giving it a distinct advantage over other diazotrophic cyanobacteria because they can harvest light directly to fuel the energy demand of nitrogen fixation.

**IMPORTANCE:** *Trichodesmium erythraeum* is a marine cyanobacterium responsible for approximately half of all biologically fixed nitrogen, making it an integral part of the global nitrogen cycle. Interestingly, unlike other nitrogen fixing cyanobacteria, *Trichodesmium* does not use temporal or spatial separation to protect nitrogenase from oxygen poisoning; instead, it operates photosynthesis and nitrogen fixation reactions simultaneously during the day. Unfortunately, the exact mechanism the cells utilize to operate carbon and nitrogen fixation simultaneously is unknown. Here, we use an advanced metabolic modeling framework to investigate and identify the most likely mechanisms *Trichodesmium* uses to protect nitrogenase from oxygen. The model predicts that cells operate in a microaerobic mode, using both respiratory and Mehler reactions to dramatically reduce intracellular oxygen concentrations.
