## Supplementary material for "Investigating the unique ability of *Trichodesmium* to fix carbon and nitrogen simultaneously using MiMoSA": Supplemental File 1 Updated reactions genes and metabolites.xlsx

### Sheet: Sheet1
Enzyme Name	Previous Annotation	Source or Similar Organism
N-Carbamoylputrescine hydrolase	Conserved hypothetical protein	[1]
N-Carbamoylputrescine hydrolase	Conserved hypothetical protein	[1]
Arginase	Homoserine dehydrogenase	[1]
L-Ornithine transaminase	Acetylornithine aminotransferase
Glutamate semialdehyde:	Spontaneous	[1]
Δ’-pyrroline 5-carboxylic acid dehydrogenation (spontaneous)
L-arginine oxidase/dehydrogenase	Tery_2717	Pseudomonas putida KT2440; [1]
2-Ketoarginine: 4-Guanidino butyrate radical catalyzed	Spontaneous with H2O2
4-Guanidino butyrase	Putative agmatinase	Arthobacter sp. Rue61a
PEP-Phosphonomutase	Tery_4268	Oscillatoria acuminata
Phosphonopyruvate decarboxylase
Phosphonoacetaldehyde reductase
Methylphosphonate synthase
Alpha-D-ribose 1-methylphosphonate 5-triphosphate synthase	Tery_4997
Alpha-D-ribose 1-methylphosphonate 5-triphosphate diphosphatase	Tery_5003
Alpha-D-ribose 1-methylphosphonate 5-phosphate C-P lyase	Tery_5000
2-hydroxyethylphosphonate: O2 1,2-oxidoreductase
D-3-phosphoglycerate dehydrogenase	Tery_4196
Aldehyde dehydrogenase	Tery_2599 or Tery_1926
Phosphonoformate cytidylyltransferase
Multi-step reaction: phosphonoformyl-CMP to 1-carboxyvinyl carboxyphosphonate
Carboxyvinyl-carboxyphosphonate phosphorylmutase	Tery_4268	Calothrix sp. PCC 7507
Acetyl-CoA: phosphinopyruvate C-acetyltransferase (thioester-hydrolyzing, carboxymethyl forming)	Tery_0286	Streptomyces hygroscopicus
2-phosphinomethylmalate hydro-lyase [3-Phosphinomethylmalate-forming]; phosphinomethylmalate isomerase	Tery_2728	Streptomyces viridochromogenes
Acetyl-CoA: demethylphosphinothricin N-acetyltransferase	Tery_1638	Geobacillus stearothermophilus
Methylcobalamin: N-acetyldemethylphosphinothricin P-methyltransferase	Tery_4964	Shewanella denitrificans
N-acetylphosphinothricin amidohydrolase	Tery_3567
Acetyl-CoA: demethylphosphinothricin N-acetyltransferase	Tery_1638	Geobacillus stearothermophilus
N-Acetyldemethylphosphinothricin: L-alanine: L-alanine ligase (AMP-forming)	Tery_2968
Methylcobalamin: N-acetyldemethylphosphinothricin P-methyltransferase	Tery_4964	Shewanella denitrificans
Phosphoribosyl 1,2-cyclic phosphate 1,2-diphosphodiesterase	Tery_0720	Crinalium epipsammum
Phosphoribosyl 1,2-cyclic phosphate 1,2-diphosphodiesterase
Uncharacterized 3-phosphinomethylmalate isomerase
Uncharacterized deamino-
α-keto-demethylphosphinothricin to demethylphosphinothricin
(2-Aminoethyl)phosphonate: pyruvate aminotransferase	Tery_3167	Octadecabacter antarcticus
1. Schriek S, Rückert C, Staiger D, Pistorius EK, Michel K-P. Bioinformatic evaluation of L-arginine catabolic pathways in 24 cyanobacteria and transcriptional analysis of genes encoding enzymes of L-arginine catabolism in the cyanobacterium Synechocystis sp. PCC 6803. BMC genomics. 2007;8(1):437.
