## Supplementary material for "Investigating the unique ability of *Trichodesmium* to fix carbon and nitrogen simultaneously using MiMoSA": Supplemental File 8 Abbreviations and definitions of reactions visualized in this study.xlsx

### Sheet: fva_rxns
Alias	Reaction	Reaction Metabolites	Subsystem
CAA	Cyanophycinase: Aspartate Adding	{'m_arg_asp_asp_c': -1.0, 'm_atp_c': -1.0, 'm_arg_c': -1.0, 'm_h_c': 1.0, 'm_cyano_dimer_c': 1.0, 'm_adp_c': 1.0, 'm_pi_c': 1.0}	Cyanophycin synthesis
CAA2	Cyanophycinase: Arginine Adding	{'m_asp_arg_c': -1.0, 'm_atp_c': -1.0, 'm_asp_c': -1.0, 'm_h_c': 1.0, 'm_adp_c': 1.0, 'm_pi_c': 1.0, 'm_arg_asp_asp_c': 1.0}	Cyanophycin synthesis
CPH	Cyanophycinase: Initiation	{'m_atp_c': -1.0, 'm_arg_c': -1.0, 'm_asp_c': -1.0, 'm_asp_arg_c': 1.0, 'm_pi_c': 1.0, 'm_adp_c': 1.0}	Cyanophycin synthesis
GCV	glycine cleavage system summarized	{'m_thf_c': -1.0, 'm_gly_c': -1.0, 'm_nad_c': -1.0, 'm_nadh_c': 1.0, 'm_metthf_c': 1.0, 'm_nh4_c': 1.0, 'm_co2_c': 1.0}	Amino acid metabolism
GSMT	5,10-Methylenetetrahydrofolate:glycine hydroxymethyltransferase	{'m_h2o_c': -1.0, 'm_gly_c': -1.0, 'm_metthf_c': -1.0, 'm_ser_c': 1.0, 'm_thf_c': 1.0}	Amino acid metabolism
ALA OR	L-Alanine:NAD+ oxidoreductase (deaminating)	{'m_ala_c': -1.0, 'm_h2o_c': -1.0, 'm_nad_c': -1.0, 'm_nadh_c': 1.0, 'm_h_c': 1.0, 'm_pyr_c': 1.0, 'm_nh4_c': 1.0}	Amino acid metabolism
ABAT	4-aminobutyrate transaminase	{'m_4abut_c': -1.0, 'm_akg_c': -1.0, 'm_glu_c': 1.0, 'm_4obut_c': 1.0}	Arginine and Aspartate metabolism
ACGLU PT	ATP:N-acetyl-L-glutamate 5-phosphotransferase	{'m_atp_c': -1.0, 'm_naglu_c': -1.0, 'm_adp_c': 1.0, 'm_n_acglu_pi_c': 1.0}	Arginine and Aspartate metabolism
AKG AT	N2-Acetyl-L-ornithine:2-oxoglutarate aminotransferase	{'m_2acad5op_c': -1.0, 'm_glu_c': -1.0, 'm_naorn_c': 1.0, 'm_akg_c': 1.0}	Arginine and Aspartate metabolism
ARGDA	Arginine Deaminase	{'m_arg_c': -1.0, 'm_h2o_c': -1.0, 'm_citr_c': 1.0, 'm_nh4_c': 1.0}	Arginine and Aspartate metabolism
ARGDCX	L-Arginine carboxy-lyase	{'m_h_c': -1.0, 'm_arg_c': -1.0, 'm_agmatine_c': 1.0, 'm_co2_c': 1.0}	Arginine and Aspartate metabolism
ARGAS	Arginase	{'m_arg_c': -1.0, 'm_orn_c': 1.0, 'm_urea_c': 1.0}	Arginine and Aspartate metabolism
ASPLG	L-Citrulline:L-aspartate ligase (AMP-forming)	{'m_atp_c': -1.0, 'm_citr_c': -1.0, 'm_asp_c': -1.0, 'm_h_c': 1.0, 'm_amp_c': 1.0, 'm_ppi_c': 1.0, 'm_argusucc_c': 1.0}	Arginine and Aspartate metabolism
ARGLS	N-(L-Argininosuccinate) arginie-lyase	{'m_argusucc_c': -1.0, 'm_arg_c': 1.0, 'm_fum_c': 1.0}	Arginine and Aspartate metabolism
GLU ALG	Carbon-dioxide:L-glutamine amido-ligase (ADP-forming,	{'m_gln_c': -1.0, 'm_hco3_c': -1.0, 'm_atp_c': -2.0, 'm_h2o_c': -1.0, 'm_h_c': 2.0, 'm_glu_c': 1.0, 'm_pi_c': 1.0, 'm_cap_c': 1.0, 'm_adp_c': 2.0}	Amino acid metabolism
CTKIN	Carbamate kinase	{'m_cap_c': -1.0, 'm_adp_c': -1.0, 'm_co2_c': 1.0, 'm_nh4_c': 1.0, 'm_atp_c': 1.0}	Small Molecule Metabolism
ARGOD	Carbamoyl-phosphate:L-ornithine carbamoyltransferase	{'m_orn_c': -1.0, 'm_cap_c': -1.0, 'm_h_c': 1.0, 'm_citr_c': 1.0, 'm_pi_c': 1.0}	Arginine and Aspartate metabolism
ORN TA	L-Ornithine transaminase	{'m_orn_c': -1.0, 'm_akg_c': -1.0, 'm_glugsal_c': 1.0, 'm_glu_c': 1.0}	Arginine and Aspartate metabolism
ASP AL	L-aspartate:L-glutamine amido-ligase (AMP-forming)	{'m_gln_c': -1.0, 'm_atp_c': -1.0, 'm_h2o_c': -1.0, 'm_asp_c': -1.0, 'm_h_c': 1.0, 'm_glu_c': 1.0, 'm_asn_c': 1.0, 'm_ppi_c': 1.0, 'm_amp_c': 1.0}	Amino acid metabolism
ASPASE	L-Aspartase	{'m_asp_c': -1.0, 'm_nh4_c': 1.0, 'm_fum_c': 1.0}	Arginine and Aspartate metabolism
ASPAT	L-Aspartate:2-oxoglutarate aminotransferase	{'m_oaa_c': -1.0, 'm_glu_c': -1.0, 'm_akg_c': 1.0, 'm_asp_c': 1.0}	Arginine and Aspartate metabolism
ASPDeg	ATP:L-aspartate 4-phosphotransferase	{'m_atp_c': -1.0, 'm_asp_c': -1.0, 'm_basp_c': 1.0, 'm_adp_c': 1.0}	Arginine and Aspartate metabolism
ASP OX	L-aspartate oxidase	{'m_asp_c': -1.0, 'm_fum_c': -1.0, 'm_h_c': 1.0, 'm_imasp_c': 1.0, 'm_succ_c': 1.0}	Arginine and Aspartate metabolism
PRO	biomass_protein	{'m_glntrna_c': -5510.0, 'm_glutrna_c': -659.0, 'm_histrna_c': -65.0, 'm_alatrna_c': -413.0, 'm_argtrna_c': -208.0, 'm_asntrna_c': -240.0, 'm_asptrna_c': -660.0, 'm_cystrna_c': -45.0, 'm_glytrna_c': -434.0, 'm_h2o_c': -19970.0, 'm_iletrna_c': -217.0, 'm_leutrna_c': -274.0, 'm_lystrna_c': -217.0, 'm_mettrna_c': -92.0, 'm_phetrna_c': -53.0, 'm_protrna_c': -129.0, 'm_sertrna_c': -260.0, 'm_thrtrna_c…	Biomass Synthesis
DHPS	dihydropteroate synthase	{'m_6hxm_dhop_c': -1.0, 'm_abee_c': -1.0, 'm_h2o_c': 1.0, 'm_dihydropteroate_c': 1.0}	Biomass Synthesis
MTH OR	5,10-methylenetetrahydrofolate:NADP+ oxidoreductase	{'m_nadp_c': -1.0, 'm_metthf_c': -1.0, 'm_nadph_c': 1.0, 'm_methf_c': 1.0}	Biomass Synthesis
NADE	Deamino-NAD+:Ammonium ligase (AMP-forming)	{'m_deamido_nad_c': -1.0, 'm_atp_c': -1.0, 'm_nh4_c': -1.0, 'm_h_c': 1.0, 'm_amp_c': 1.0, 'm_ppi_c': 1.0, 'm_nad_c': 1.0}	Biomass Synthesis
R5P PT	ATP:D-ribose-5-phosphate pyrophosphotransferase	{'m_r5p_c': -1.0, 'm_atp_c': -1.0, 'm_h_c': 1.0, 'm_prpp_c': 1.0, 'm_amp_c': 1.0}	Biomass Synthesis
G1PAT	ATP:alpha-D-glucose-1-phosphate adenyltransferase	{'m_h_c': -1.0, 'm_g1p_c': -1.0, 'm_atp_c': -1.0, 'm_ppi_c': 1.0, 'm_adp_glucose_c': 1.0}	Glycogen synthesis
GLYSYN	glycogen synthase	{'m_adp_glucose_c': -1.0, 'm_h_c': 1.0, 'm_glycogen1_c': 1.0, 'm_adp_c': 1.0}	Glycogen synthesis
GLYP	glycogen[c] phosphorylase	{'m_h_c': -1.0, 'm_pi_c': -1.0, 'm_glycogen_c': -1.0, 'm_g1p_c': 1.0, 'm_glycogen1_c': 1.0}	Glycogen synthesis
GLY1P	Glycogen-phosphorylase	{'m_pi_c': -1.0, 'm_glycogen1_c': -1.0, 'm_g1p_c': 1.0}	Glycogen Degradation
CDH	Carbonic acid hydro-lyase	{'m_h_c': -1.0, 'm_hco3_c': -1.0, 'm_h2o_c': 1.0, 'm_co2_c': 1.0}	Small Molecule Metabolism
F16BA	Sedoheptulose 1,7-bisphosphate D-glyceraldehyde-3-phosphate-lyase	{'m_s17p_c': -1.0, 'm_e4p_c': 1.0, 'm_dhap_c': 1.0}	Reductive Pentose Phosphate Pathway
SBP PH	Sedoheptulose 1,7-bisphosphate 1-phosphohydrolase	{'m_h2o_c': -1.0, 'm_s17p_c': -1.0, 'm_s7p_c': 1.0, 'm_pi_c': 1.0}	Reductive Pentose Phosphate Pathway
PEPCX	Orthophosphate:oxaloacetate carboxyl-lyase (phosphorylating)	{'m_pep_c': -1.0, 'm_hco3_c': -1.0, 'm_oaa_c': 1.0, 'm_pi_c': 1.0}	Citrate cycle
R5P KI	D-Ribose-5-phosphate ketol-isomerase	{'m_r5p_c': -1.0, 'm_ru5p_c': 1.0}	Reductive Pentose Phosphate Pathway
RBP CL	D-Ribulose 1,5-bisphosphate carboxy-lyase (dimerizing)	{'m_co2_c': -1.0, 'm_h2o_c': -1.0, 'm_RuBP_c': -1.0, 'm_h_c': 2.0, 'm_gp_c': 2.0}	Reductive Pentose Phosphate Pathway
R5PEPI	D-Ribulose-5-phosphate 3-epimerase	{'m_ru5p_c': -1.0, 'm_x5p_c': 1.0}	Reductive Pentose Phosphate Pathway
RuBisCo	ATP:D-ribulose-5-phosphate 1-phosphotransferase	{'m_ru5p_c': -1.0, 'm_atp_c': -1.0, 'm_h_c': 1.0, 'm_RuBP_c': 1.0, 'm_adp_c': 1.0}	Reductive Pentose Phosphate Pathway
S7P GAP	Sedoheptulose-7-phosphate:D-glyceraldehyde-3-phosphate	{'m_gap_c': -1.0, 'm_s7p_c': -1.0, 'm_e4p_c': 1.0, 'm_f6p_c': 1.0}	Reductive Pentose Phosphate Pathway
F6P GAP	D-Fructose 6-phosphate:D-glyceraldehyde-3-phosphate glycolaldehyde	{'m_gap_c': -1.0, 'm_f6p_c': -1.0, 'm_e4p_c': 1.0, 'm_x5p_c': 1.0}	Reductive Pentose Phosphate Pathway
S7P X5P	Sedoheptulose-7-phosphate:D-glyceraldehyde-3-phosphate	{'m_gap_c': -1.0, 'm_s7p_c': -1.0, 'm_x5p_c': 1.0, 'm_r5p_c': 1.0}	Reductive Pentose Phosphate Pathway
CDEG	Cyanophycinase: Peptide Degrading	{'m_cyano_dimer_c': -1.0, 'm_h2o_c': -1.0, 'm_arg_c': 1.0, 'm_arg_asp_asp_c': 1.0}	Cyanophycin degradation
CDEG2	Cyanophycinase: Chain Degrading 2	{'m_h2o_c': -1.0, 'm_arg_asp_asp_c': -1.0, 'm_asp_arg_c': 1.0, 'm_asp_c': 1.0}	Cyanophycin degradation
CPHASE	Cyanophycinase: b-L-aspartyl-L-arginine	{'m_h2o_c': -1.0, 'm_asp_arg_c': -1.0, 'm_arg_c': 1.0, 'm_asp_c': 1.0}	Cyanophycin degradation
ATP AMP	ATP:AMP phosphotransferase	{'m_atp_c': -1.0, 'm_amp_c': -1.0, 'm_adp_c': 2.0}	Energy
ATP ADP	ATP phosphohydrolase (protein-secreting)	{'m_atp_c': -1.0, 'm_h2o_c': -1.0, 'm_pi_c': 1.0, 'm_adp_c': 1.0, 'm_h_c': 1.0}	Energy
ATPSyn	ATP synthase (four protons for one ATP)	{'m_h_e': -4.0, 'm_pi_c': -1.0, 'm_adp_c': -1.0, 'm_h_c': 3.0, 'm_atp_c': 1.0, 'm_h2o_c': 1.0}	Energy
PQ RED	Plastoquinone reduction	{'m_pq9_c': -1.0, 'm_fadh2_c': -1.0, 'm_pq9h2_c': 1.0, 'm_fad_c': 1.0, 'm_h_c': 1.0}	Energy
FED H2	Hydrogen Reduction	{'m_h2_c': -1.0, 'm_ox_fedox_c': -2.0, 'm_h_c': 2.0, 'm_red_fedox_c': 2.0}	Energy
PPi P	Pyrophosphate phosphohydrolase	{'m_ppi_c': -1.0, 'm_h2o_c': -1.0, 'm_h_c': 1.0, 'm_pi_c': 2.0}	Energy
TRDR	TRDR	{'m_h_c': -1.0, 'm_nadph_c': -1.0, 'm_trdox_c': -1.0, 'm_trdrd_c': 1.0, 'm_nadp_c': 1.0}	Energy
CO$_2$	Extracellular Exchange for co2	{'m_co2_e': -1.0}	Transport
H$^+$ TR	Filament Exchange for h	{'m_h_f': -1.0}	Transport
H$_2$O TR	Filament Exchange for h2o	{'m_h2o_f': -1.0}	Transport
MALCOA	Acetyl-CoA:carbon-dioxide ligase (ADP-forming)	{'m_hco3_c': -1.0, 'm_accoa_c': -1.0, 'm_atp_c': -1.0, 'm_malcoa_c': 1.0, 'm_h_c': 1.0, 'm_pi_c': 1.0, 'm_adp_c': 1.0}	Biomass Synthesis
PALM	Hexadecanoyl-[acyl-carrier protein]:malonyl-CoA	{'m_nadh_c': -1.0, 'm_h_c': -1.0, 'm_2hdacp_c': -1.0, 'm_nad_c': 1.0, 'm_palm_acp_c': 1.0}	Biomass Synthesis
ARGC	N-Acetyl-L-glutamate-5-semialdehyde:NADP+ 5-oxidoreductase	{'m_nadph_c': -1.0, 'm_n_acglu_pi_c': -1.0, 'm_2acad5op_c': 1.0, 'm_nadp_c': 1.0, 'm_pi_c': 1.0}	Amino acid metabolism
GLUSYN	L-Glutamate:ferredoxin oxidoreductase (transaminating)	{'m_gln_c': -1.0, 'm_h_c': -2.0, 'm_red_fedox_c': -2.0, 'm_akg_c': -1.0, 'm_glu_c': 2.0, 'm_ox_fedox_c': 2.0}	Nitrogen Assimilation
G3KIN	Glycerate 3-kinase	{'m_gla_c': -1.0, 'm_atp_c': -1.0, 'm_h_c': 1.0, 'm_gp_c': 1.0, 'm_adp_c': 1.0}	Glyoxylate and dicarboxylate metabolism
ACAL DH	Aldehyde Dehydrogenase: acetaldehyde	{'m_acal_c': -1.0, 'm_coa_c': -1.0, 'm_nad_c': -1.0, 'm_nadh_c': 1.0, 'm_accoa_c': 1.0, 'm_h_c': 1.0}	Glyoxylate and dicarboxylate metabolism
FORH	GLX_FORH	{'m_for_c': -1.0, 'm_nad_c': -1.0, 'm_nadh_c': 1.0, 'm_co2_c': 1.0}	Glyoxylate and dicarboxylate metabolism
GOLDH	Glycolate Dehydrogenase: NADH	{'m_nad_c': -1.0, 'm_glo_c': -1.0, 'm_nadh_c': 1.0, 'm_h_c': 1.0, 'm_glx_c': 1.0}	Photorespiration
ICITLY	Isocitrate lyase	{'m_icit_c': -1.0, 'm_glx_c': 1.0, 'm_succ_c': 1.0}	Glyoxylate and dicarboxylate metabolism
MDH	Malate Dehydrogenase	{'m_nad_c': -1.0, 'm_mal_c': -1.0, 'm_nadh_c': 1.0, 'm_h_c': 1.0, 'm_oaa_c': 1.0}	Citrate cycle
PGOL PT	Phosphoglycolate phosphatase	{'m_2pgol_c': -1.0, 'm_h2o_c': -1.0, 'm_pi_c': 1.0, 'm_glo_c': 1.0}	Photorespiration
RuBisCo PR	Ribulose-bisphosphate carboxylase	{'m_RuBP_c': -1.0, 'm_o2_c': -1.0, 'm_h_c': 2.0, 'm_gp_c': 1.0, 'm_2pgol_c': 1.0}	Photorespiration
2PG PM	2-Phospho-D-glycerate 2,3-phosphomutase	{'m_2pg_c': -1.0, 'm_gp_c': 1.0}	Glycolysis/Gluconeogenesis
ACCOA	Acetate:CoA ligase (AMP-forming)	{'m_atp_c': -1.0, 'm_ac_c': -1.0, 'm_coa_c': -1.0, 'm_accoa_c': 1.0, 'm_ppi_c': 1.0, 'm_amp_c': 1.0}	Citrate cycle
ENO	2-Phospho-D-glycerate hydro-lyase	{'m_2pg_c': -1.0, 'm_pep_c': 1.0, 'm_h2o_c': 1.0}	Glycolysis/Gluconeogenesis
FPAL	D-Fructose-1,6-bisphosphate D-glyceraldehyde-3-phosphate-lyase	{'m_fdp_c': -1.0, 'm_gap_c': 1.0, 'm_dhap_c': 1.0}	Reductive Pentose Phosphate Pathway
GAP OR	D-Glyceraldehyde-3-phosphate:NAD+ oxidoreductase(phosphorylating)	{'m_nadh_c': -1.0, 'm_h_c': -1.0, 'm_13pdg_c': -1.0, 'm_pi_c': 1.0, 'm_gap_c': 1.0, 'm_nad_c': 1.0}	Reductive Pentose Phosphate Pathway
GAP OR P	D-Glyceraldehyde-3-phosphate:NADP+ oxidoreductase(phosphorylating)	{'m_h_c': -1.0, 'm_nadph_c': -1.0, 'm_13pdg_c': -1.0, 'm_nadp_c': 1.0, 'm_pi_c': 1.0, 'm_gap_c': 1.0}	Reductive Pentose Phosphate Pathway
FBPPH	D-Fructose-1,6-bisphosphate 1-phosphohydrolase	{'m_h2o_c': -1.0, 'm_fdp_c': -1.0, 'm_f6p_c': 1.0, 'm_pi_c': 1.0}	Glycolysis/Gluconeogenesis
HEXK	hexokinase D-glucose ATP	{'m_glucose_c': -1.0, 'm_atp_c': -1.0, 'm_h_c': 1.0, 'm_g6p_c': 1.0, 'm_adp_c': 1.0}	Glycolysis/Gluconeogenesis
PFK	Phosphofructokinase	{'m_f6p_c': -1.0, 'm_atp_c': -1.0, 'm_h_c': 1.0, 'm_fdp_c': 1.0, 'm_adp_c': 1.0}	Glycolysis/Gluconeogenesis
G6P KI	D-Glucose-6-phosphate ketol-isomerase	{'m_g6p_c': -1.0, 'm_f6p_c': 1.0}	Glycolysis/Gluconeogenesis
GP PT	ATP:3-phospho-D-glycerate 1-phosphotransferase	{'m_atp_c': -1.0, 'm_gp_c': -1.0, 'm_13pdg_c': 1.0, 'm_adp_c': 1.0}	Reductive Pentose Phosphate Pathway
G1PPM	alpha-D-Glucose 1-phosphate 1,6-phosphomutase	{'m_g1p_c': -1.0, 'm_g6p_c': 1.0}	Glycolysis/Gluconeogenesis
PYRK	ATP:pyruvate O2-phosphotransferase	{'m_pep_c': -1.0, 'm_h_c': -1.0, 'm_adp_c': -1.0, 'm_pyr_c': 1.0, 'm_atp_c': 1.0}	Glycolysis/Gluconeogenesis
GAP KI	D-Glyceraldehyde-3-phosphate ketol-isomerase	{'m_gap_c': -1.0, 'm_dhap_c': 1.0}	Glycolysis/Gluconeogenesis
LIP DGDODE	LIP_DGDODE	{'m_h2o_c': -1.0, 'm_12dodeg3p_c': -1.0, 'm_12dag_do912e_c': 1.0, 'm_h_c': 1.0, 'm_pi_c': 1.0}	Biomass Synthesis
LIP DGDOTE	LIP_DGDOTE	{'m_h2o_c': -1.0, 'm_12doteg3p_c': -1.0, 'm_h_c': 1.0, 'm_pi_c': 1.0, 'm_12dag_dote_c': 1.0}	Biomass Synthesis
NITRG	reduced ferredoxin:dinitrogen oxidoreductase (ATP-hydrolysing)	{'m_n2_c': -1.0, 'm_red_fedox_c': -8.0, 'm_atp_c': -16.0, 'm_h2o_c': -16.0, 'm_h_c': 6.0, 'm_pi_c': 16.0, 'm_nh4_c': 2.0, 'm_h2_c': 1.0, 'm_adp_c': 16.0, 'm_ox_fedox_c': 8.0}	Nitrogen Assimilation
GLNSYN	L-Glutamate:Ammonium ligase (ADP-forming)	{'m_glu_c': -1.0, 'm_atp_c': -1.0, 'm_nh4_c': -1.0, 'm_gln_c': 1.0, 'm_h_c': 1.0, 'm_pi_c': 1.0, 'm_adp_c': 1.0}	Nitrogen Assimilation
GLUDH	L-Glutamate:NADP+ oxidoreductase (deaminating)	{'m_glu_c': -1.0, 'm_nadp_c': -1.0, 'm_h2o_c': -1.0, 'm_h_c': 1.0, 'm_nadph_c': 1.0, 'm_akg_c': 1.0, 'm_nh4_c': 1.0}	Nitrogen Assimilation
NO3R	Nitrate reductase	{'m_h_c': -2.0, 'm_red_fedox_c': -2.0, 'm_no3_c': -1.0, 'm_no2_c': 1.0, 'm_h2o_c': 1.0, 'm_ox_fedox_c': 2.0}	Nitrogen Assimilation
UREA	Urea amidohydrolase	{'m_h_c': -2.0, 'm_h2o_c': -1.0, 'm_urea_c': -1.0, 'm_co2_c': 1.0, 'm_nh4_c': 2.0}	Nitrogen Assimilation
AMP	AMP:pyrophosphate phosphoribosyltransferase	{'m_adenine_c': -1.0, 'm_prpp_c': -1.0, 'm_ppi_c': 1.0, 'm_amp_c': 1.0}	Nucleotide Synthesis
UTP CTP	CTP synthase NH3	{'m_utp_c': -1.0, 'm_atp_c': -1.0, 'm_nh4_c': -1.0, 'm_h_c': 2.0, 'm_pi_c': 1.0, 'm_adp_c': 1.0, 'm_ctp_c': 1.0}	Nucleotide Synthesis
CTP Syn	ATP:nucleoside-diphosphate phosphatransferase	{'m_atp_c': -1.0, 'm_cdp_c': -1.0, 'm_ctp_c': 1.0, 'm_adp_c': 1.0}	Nucleotide Synthesis
DATP	ATP:nucleoside-diphosphate phosphatransferase	{'m_atp_c': -1.0, 'm_dadp_c': -1.0, 'm_datp_c': 1.0, 'm_adp_c': 1.0}	Nucleotide Synthesis
UTP Syn	ATP:nucleoside-diphosphate phosphatransferase	{'m_atp_c': -1.0, 'm_dudp_c': -1.0, 'm_dutp_c': 1.0, 'm_adp_c': 1.0}	Nucleotide Synthesis
UTP	ATP:nucleoside-diphosphate phosphatransferase	{'m_atp_c': -1.0, 'm_udp_c': -1.0, 'm_utp_c': 1.0, 'm_adp_c': 1.0}	Nucleotide Synthesis
PANL	Bifunctional pantoate ligase/cytidylate kinase	{'m_atp_c': -1.0, 'm_b_ala_c': -1.0, 'm_pant_c': -1.0, 'm_h_c': 1.0, 'm_pan_c': 1.0, 'm_pi_c': 1.0, 'm_adp_c': 1.0}	Nucleotide Synthesis
AIR CL	1-(5-Phospho-D-ribosyl)-5-amino-4-imidazolecarboxylate carboxy-lyase	{'m_co2_c': -1.0, 'm_air_c': -1.0, 'm_h_c': 2.0, 'm_pribcxai_c': 1.0}	Nucleotide Synthesis
RIBK	ATP:D-ribose 5-phosphotransferase	{'m_atp_c': -1.0, 'm_rib_c': -1.0, 'm_h_c': 1.0, 'm_r5p_c': 1.0, 'm_adp_c': 1.0}	Nucleotide Synthesis
RIBR CTP	Ribonucleotide reductase: CDP	{'m_cdp_c': -1.0, 'm_trdrd_c': -1.0, 'm_dcdp_c': 1.0, 'm_h2o_c': 1.0, 'm_trdox_c': 1.0}	Nucleotide Synthesis
RIBR UTP	Ribonucleotide reductase: UDP	{'m_udp_c': -1.0, 'm_trdrd_c': -1.0, 'm_dudp_c': 1.0, 'm_h2o_c': 1.0, 'm_trdox_c': 1.0}	Nucleotide Synthesis
AHEPDOX	2-amino-1-hydroxyethylphosphonate dioxygenase (glycine-forming)	{'m_2ahep_c': -1.0, 'm_o2_c': -1.0, 'm_gly_c': 1.0, 'm_pi_c': 1.0}	Amino acid metabolism
NADP: FDX	Plastoquinone Ferredoxin redox	{'m_h_c': -1.0, 'm_nadp_c': -1.0, 'm_red_fedox_c': -2.0, 'm_nadph_c': 1.0, 'm_ox_fedox_c': 2.0}	Energy
PSI	Photosystem Ia	{'m_PC_red_c': -4.0, 'm_photon_c': -4.0, 'm_ox_fedox_c': -4.0, 'm_PC_ox_c': 4.0, 'm_red_fedox_c': 4.0}	Energy
PSII	Photosystem II	{'m_photon_c': -4.0, 'm_h_c': -4.0, 'm_h2o_e': -2.0, 'm_pq9_c': -2.0, 'm_pq9h2_c': 2.0, 'm_h_e': 4.0, 'm_o2_f': 1.0}	Energy
PQ OR	Plastocyanin: Plastoquinone oxidoreductase	{'m_pq9h2_c': -2.0, 'm_h_c': -4.0, 'm_PC_ox_c': -4.0, 'm_PC_red_c': 4.0, 'm_h_e': 8.0, 'm_pq9_c': 2.0}	Energy
ChlA	chlorophyllide-a:NADP+ oxidoreductase	{'m_nadph_c': -1.0, 'm_dvchlpha_c': -1.0, 'm_h_c': -1.0, 'm_chlphy_c': 1.0, 'm_nadp_c': 1.0}	Biomass Synthesis
PCHL	chlorophyllide-a:NADP+ oxidoreductase	{'m_dvprotochphy_c': -1.0, 'm_h_c': -1.0, 'm_nadph_c': -1.0, 'm_protochlorophyllide_c': 1.0, 'm_nadp_c': 1.0}	Biomass Synthesis
G5SOR	L-Glutamate 5-semialdehyde:NAD+ oxidoreductase	{'m_glugsal_c': -1.0, 'm_h2o_c': -1.0, 'm_nad_c': -1.0, 'm_nadh_c': 1.0, 'm_h_c': 1.0, 'm_glu_c': 1.0}	Arginine and Aspartate metabolism
G5SP5C	L-glutamate 5-semialdehyde dehydratase (spontaneous)	{'m_glugsal_c': -1.0, 'm_h_c': 2.0, 'm_h2o_c': 1.0, 'm_p5c_c': 1.0}	Arginine and Aspartate metabolism
PRO OR	L-Proline:NADP+ 5-oxidoreductase	{'m_h_c': -2.0, 'm_nadph_c': -1.0, 'm_p5c_c': -1.0, 'm_nadp_c': 1.0, 'm_pro_c': 1.0}	Arginine and Aspartate metabolism
UTP NH	dUTP nucleotidohydrolase	{'m_h2o_c': -1.0, 'm_dutp_c': -1.0, 'm_ppi_c': 1.0, 'm_h_c': 1.0, 'm_dump_c': 1.0}	Nucleotide Synthesis
ATP CMP	ATP:CMP phosphotransferase	{'m_atp_c': -1.0, 'm_cmp_c': -1.0, 'm_cdp_c': 1.0, 'm_adp_c': 1.0}	Nucleotide Synthesis
DTDP	ATP:dTMP phosphotransferase	{'m_atp_c': -1.0, 'm_dtmp_c': -1.0, 'm_dtdp_c': 1.0, 'm_adp_c': 1.0}	Nucleotide Synthesis
PYR_MDH_P	(S)-Malate:NADP+ oxidoreductase(oxaloacetate-decarboxylating)	{'m_nadp_c': -1.0, 'm_mal_c': -1.0, 'm_nadph_c': 1.0, 'm_co2_c': 1.0, 'm_pyr_c': 1.0}	Glycolysis/Gluconeogenesis
PEPSYN	ATP:pyruvate,water phosphotransferase	{'m_pyr_c': -1.0, 'm_h2o_c': -1.0, 'm_atp_c': -1.0, 'm_pep_c': 1.0, 'm_h_c': 2.0, 'm_pi_c': 1.0, 'm_amp_c': 1.0}	Glycolysis/Gluconeogenesis
PS RED	Phosphoadenosine phosphosulfate reductase	{'m_h_c': -5.0, 'm_so3_c': -1.0, 'm_nadph_c': -3.0, 'm_nadp_c': 3.0, 'm_h2s_c': 1.0, 'm_h2o_c': 3.0}	Small Molecule Metabolism
HSOR	L-Homoserine:NADP+ oxidoreductase	{'m_aspsa_c': -1.0, 'm_h_c': -1.0, 'm_nadph_c': -1.0, 'm_nadp_c': 1.0, 'm_hser_c': 1.0}	Amino acid metabolism
SO	hydrogen-peroxide:hydrogen-peroxide oxidoreductase	{'m_h2o2_c': -2.0, 'm_o2_c': 1.0, 'm_h2o_c': 2.0}	Small Molecule Metabolism
AKG DCX	2-oxoglutarate decarboxylase	{'m_h_c': -1.0, 'm_akg_c': -1.0, 'm_4obut_c': 1.0, 'm_co2_c': 1.0}	Citrate cycle
PYRAC	pyruvate:thiamin diphosphate acetaldehydetransferase	{'m_pyr_c': -1.0, 'm_coa_c': -1.0, 'm_nad_c': -1.0, 'm_nadh_c': 1.0, 'm_accoa_c': 1.0, 'm_co2_c': 1.0}	Citrate cycle
FUM RED	fumarate reductase	{'m_mk8_c': -1.0, 'm_succ_c': -1.0, 'm_mq8_c': 1.0, 'm_fum_c': 1.0}	Citrate cycle
FUM PQ	Plastoquinone reduction	{'m_succ_c': -1.0, 'm_fad_c': -1.0, 'm_fadh2_c': 1.0, 'm_fum_c': 1.0}	Citrate cycle
MHL	(S)-Malate hydro-lyase	{'m_h2o_c': -1.0, 'm_fum_c': -1.0, 'm_mal_c': 1.0}	Citrate cycle
ICDH	Isocitrate dehydrogenase	{'m_icit_c': -1.0, 'm_nadp_c': -1.0, 'm_co2_c': 1.0, 'm_akg_c': 1.0, 'm_nadph_c': 1.0}	Citrate cycle
ICIT	bifunctional aconitate hydratase 2/2-methylisocitrate dehydratase	{'m_cit_c': -1.0, 'm_icit_c': 1.0}	Citrate cycle
OAA LY	Citrate oxaloacetate-lyase ((pro-3S)-CH2COO- -> acetyl-CoA)	{'m_accoa_c': -1.0, 'm_oaa_c': -1.0, 'm_h2o_c': -1.0, 'm_h_c': 1.0, 'm_cit_c': 1.0, 'm_coa_c': 1.0}	Citrate cycle
FUM UBQ	succinate dehydrogenase (irreversible)	{'m_ubiquon8_c': -1.0, 'm_succ_c': -1.0, 'm_uquol8_c': 1.0, 'm_fum_c': 1.0}	Citrate cycle
SSA OR	Succinate-semialdehyde:NAD+ oxidoreductase	{'m_nadp_c': -1.0, 'm_4obut_c': -1.0, 'm_h2o_c': -1.0, 'm_h_c': 2.0, 'm_succ_c': 1.0, 'm_nadph_c': 1.0}	Citrate cycle
SUCCOA	Succinate:CoA ligase (ADP-forming)	{'m_succ_c': -1.0, 'm_atp_c': -1.0, 'm_coa_c': -1.0, 'm_pi_c': 1.0, 'm_succoa_c': 1.0, 'm_adp_c': 1.0}	Citrate cycle
HSER PT	ATP:L-homoserine O-phosphotransferase	{'m_hser_c': -1.0, 'm_atp_c': -1.0, 'm_h_c': 1.0, 'm_phser_c': 1.0, 'm_adp_c': 1.0}	Amino acid metabolism
ACAL LY	L-Threonine acetaldehyde-lyase	{'m_thr_c': -1.0, 'm_acal_c': 1.0, 'm_gly_c': 1.0}	Amino acid metabolism
THR AL	L-Threonine Ammonium-Lyase	{'m_thr_c': -1.0, 'm_akb_c': 1.0, 'm_nh4_c': 1.0}	Amino acid metabolism
THRSYN	O-Phospho-L-homoserine phospho-lyase (adding water)	{'m_phser_c': -1.0, 'm_h2o_c': -1.0, 'm_thr_c': 1.0, 'm_pi_c': 1.0}	Amino acid metabolism
2AEP TR	Filament Transport for 2aep	{'m_2aep_f': -1.0, 'm_2aep_c': 1.0}	Transport
CPH TR	Filament Transport for cyanophycin	{'m_cyanophycin_f': -1.0, 'm_asp_arg_c': 1.0}	Transport
GLY TR	Filament Transport for glycogen	{'m_glycogen_f': -1.0, 'm_glycogen_c': 1.0}	Transport
H$_2$ TR	Filament Transport for h2	{'m_h2_f': -1.0, 'm_h2_c': 1.0}	Transport
HCO$_3^-$ TR	Filament Transport for hco3	{'m_hco3_f': -1.0, 'm_hco3_c': 1.0}	Transport
Mg$^{2+}$ TR	Magnesium Passive Diffusion	{'m_mg_e': -1.0, 'm_mg_f': 1.0}	Transport
Na$^+$ H$^+$	Sodium-Proton Antiport	{'m_na_e': -1.0, 'm_h_f': -1.0, 'm_h_e': 1.0, 'm_na_f': 1.0}	Transport
NH4 TR E	Ammonium Passive Diffusion	{'m_nh4_e': -1.0, 'm_nh4_f': 1.0, 'm_k_c': -1.0, 'm_k_e': 1.0}	Transport
NH4 TR	Filament Transport for nh4	{'m_nh4_f': -1.0, 'm_nh4_c': 1.0}	Transport
NO$_3^-$ UP	Nitrate Passive Transport	{'m_no3_e': -1.0, 'm_no3_f': 1.0, 'm_atp_c': -1, 'm_adp_c': 1, 'm_pi_c': 1, 'm_h2o_c': -1, 'm_h_c': 1}	Transport
O$_2$ TR	Filament Transport for o2	{'m_o2_f': -1.0, 'm_o2_c': 1.0}	Transport
LIGHT UP	Photon Transport	{'m_photon_e': -1.0, 'm_photon_c': 1.0}	Transport
Pi TR	Transport for pi	{'m_pi_e': -1.0, 'm_atp_c': -2.0, 'm_h2o_c': -2.0, 'm_h_c': 2.0, 'm_pi_f': 1.0, 'm_adp_c': 2.0, 'm_pi_c': 2.0}	Transport
SO$_4^{2-}$ SYM	Sulfate Symport	{'m_h_e': -2.0, 'm_so4_e': -2.0, 'm_h_f': 2.0, 'm_so4_f': 2.0}	Transport
UREA TR	Filament Transport for urea	{'m_urea_f': -1.0, 'm_urea_c': 1.0}	Transport
VALSYN	2,3-Dihydroxy-3-methylbutanoate:NADP+ oxidoreductase (isomerizing)	{'m_h_c': -1.0, 'm_nadph_c': -1.0, 'm_alctt_c': -1.0, 'm_nadp_c': 1.0, 'm_23dhival_c': 1.0}	Amino acid metabolism
MTHF	5-methyltetrahydrofolate:NAD+ oxidoreductase	{'m_h_c': -2.0, 'm_nadph_c': -1.0, 'm_metthf_c': -1.0, 'm_5mthf_c': 1.0, 'm_nadp_c': 1.0}	Energy
