## Supplementary material for "Investigating the unique ability of *Trichodesmium* to fix carbon and nitrogen simultaneously using MiMoSA": Supplemental File 9 Transport reactions added to model for access to local nutrients.xlsx

### Sheet: Sheet1
Reaction	Interacting Compartments	Transport Type
2-aminoethylphosphonate	E à C	ABC
uptake
Filament transport for 2-aminoethylphosphonate	F ó C	Free diffusion
2-aminoethylphosphonate export	C à E	ABC
Filamental transport for acetate	C ó F	Free diffusion
Filament transport for adenosine	C ó F	Free diffusion
L-Alanine diffusion	E ó F	Membrane diffusion
Filament transport for L-alanine	C ó F	Free diffusion
Filament transport for L-arginine	C ó F	Free diffusion
L-aAginine export	F à E	ABC
Filament transport for arsenite	F ó C	Free diffusion
Filament transport for L-asparagine	F ó C	Free diffusion
L-Asparagine export	F à E	ABC
Filament transport for L-aspartate	F ó C	Free diffusion
L-Aspartate export	F à E	ABC
Filament transport for betaine	F ó C	Free diffusion
Filament transport for biotin	F ó C	Free diffusion
Filament transport for Ca2+	F ó C	Free diffusion
Cobalamin uptake	E à F	ABC
Filament transport for cobalamin	F ó C	Free diffusion
Filament transport for Cd2+	F ó C	Free diffusion
Filament transport for Cl-	F ó C	Free diffusion
Filament transport for CO	F ó C	Free diffusion
Filament transport for CO2	F ó C	Free diffusion
Filament transport for Co2+	F óC	Free diffusion
Cu2+ uptake	E à F	ABC
Filament transport for Cu2+	F ó C	Free diffusion
Catabolic cyanophycinase	B à C	Catabolism
Cyanophycin incorporation into biomass	C à B	Anabolism
Filament transport for cyanophycin	F ó C	Free diffusion
Filament transport for cysteine	F ó C	Free diffusion
L-Cysteine export	F à E	ABC
Filament transport for cytosine	F ó C	Free diffusion
Filament transport for deoxyadenosine	F ó C	Free diffusion
Filament transport for deoxycytosine	F ó C	Free diffusion
Filament transport for deoxyguanosine	F ó C	Free diffusion
Filament transport for deoxyinosine	F ó C	Free diffusion
Filament transport for deoxyuridine	F ó C	Free diffusion
Ethylphosphonate uptake	E à F	ABC
Filament transport for ethylphosphonate	F ó C	Free diffusion
Ethane diffusion	E ó F	Membrane diffusion
Filament transport for ethane	F ó C	Free diffusion
Filament transport for Fe2+	F ó C	Free diffusion
Filament transport for Fe3+	F ó C	Free diffusion
Filament transport for fructose	F ó C	Free diffusion
Filament transport for galactose	F ó C	Free diffusion
Filament transport for L-glutamine	F ó C	Free diffusion
L-Glutamine export	F à E	ABC
Filament transport for L-glutamate	F ó C	Free diffusion
L-Glutamate export	F à E	ABC
Filament transport for glucose	F ó C	Free diffusion
Filament transport for glycine	F ó C	Free diffusion
Glycine export	F à E	ABC
Glycogen incoporation into biomass	C à B	Anabolism
Catabolic glycogen phosphorylase	B à C	Catabolism
Filament transport for glycogen	F ó C	Free diffusion
Filament transport for glycogen-1	F ó C	Free diffusion
Filament transport for H+	F ó C	Free diffusion
Filament transport for H2	F ó C	Free diffusion
Filament transport for H2O	F ó C	Free diffusion
Filament transport for HCO3-	F ó C	Free diffusion
Filament transport for Hg2+	F ó C	Free diffusion
Filament transport for L-histidine	F ó C	Free diffusion
L-Histidine export	F à E	ABC
Filament transport for hypoxanthine	F ó C	Free diffusion
L-Isoleucine diffusion	F ó E	Membrane diffusion
Filament transport for L-isoleucine	F ó C	Free diffusion
Filament transport for inositol	F ó C	Free diffusion
Potassium uptake	E ó F	Free diffusion
Filament transport for potassium	F ó C	Free diffusion
L-Leucine diffusion	E ó F	Membrane diffusion
Filament transport for L-leucine	F ó C	Free diffusion
Filament transport for L-lactate	F ó C	Free diffusion
Filament transport for L-lysine	F ó C	Free diffusion
L-Lysine export	F à E	ABC
L-Methionine diffusion	E ó F	Membrane diffusion
Filament transport for L-methionine	F ó C	Free diffusion
Methane diffusion	E ó F	Membrane diffusion
Filament transport for methane	F ó C	Free diffusion
Filament transport for Mg2+	F ó C	Free diffusion
Filament transport for Mn2+	F ó C	Free diffusion
Methylphosphonate uptake	E à F	ABC
Filament transport for methylphosphonate	F ó C	Free diffusion
Filament transport for N2	F ó C	Free diffusion
Filament transport for Na+	F ó C	Free diffusion
Filament transport for N-acetyaspartylglutamic acid	F ó C	Free diffusion
Filament transport for NH4+	F ó C	Free diffusion
Filament transport for NO2-	F ó C	Free diffusion
Filament transport for NO3-	F ó C	Free diffusion
Filament transport for O2	F ó C	Free diffusion
Filament transport for Pb2+	F ó C	Free diffusion
Phenylalanine diffusion	E ó F	Membrane diffusion
Filament transport for phenylalanine	F ó C	Free diffusion
Pi uptake	E à F	ABC
Filament transport for Pi	F ó C	Free diffusion
Filament transport for L-proline	F ó C	Free diffusion
L-Proline export	F à C	ABC
L-Proline symport	E ó F	Symport
Filament transport for putrescine	F ó C	Free diffusion
Putrescine export	F à E	ABC
Filament transport for D-ribose	F ó C	Free diffusion
Filament transport for L-serine	F ó C	Free diffusion
L-Serine export	F à E	Export
Filament transport for SO42-	F ó C	Free diffusion
Sulfate-bicarbonate antiport	F ó E	Antiport
Sulfate symport	E ó F	Symport
Filament transport for sorbitol	F ó C	Free diffusion
Filament transport for spermidine	F ó C	Free diffusion
Filament transport for thiamine phosphate	F ó C	Free diffusion
Filament transport for L-threonine	F ó C	Free diffusion
L-Threonine export	F ó C	ABC
Filament transport for thymidine	F ó C	Free diffusion
Filament transport for thyminose	F ó C	Free diffusion
L-Tryptophan diffusion	E ó F	Membrane diffusion
Filament transport for L-tryptophan	F ó C	Free diffusion
L-Tyrosine diffusion	E ó F	Membrane diffusion
Filament transport for L-tyrosine	F ó C	Free diffusion
Filament transport for urea	F ó C	Free diffusion
Urea export	F à E	ABC
Filament transport for uridine	F ó C	Free diffusion
L-Valine Diffusion	E ó F	Membrane diffusion
Filament transport for L-valine	F ó C	Free diffusion
Filament transport for Zn2+	F ó C	Free diffusion
